# Impact of genomic background and developmental state on signaling pathways and response to therapy in glioblastoma patient-derived cells

**DOI:** 10.1101/2024.03.14.585115

**Authors:** Artem Berezovsky, Oluwademilade Nuga, Indrani Datta, Kimberly Bergman, Thais Sabedot, Katherine Gurdziel, Susan Irtenkauf, Laura Hasselbach, Yuling Meng, Claudius Mueller, Emanuel F. Petricoin, Stephen Brown, Neeraja Purandare, Sidhesh Aras, Tom Mikkelsen, Laila Poisson, Houtan Noushmehr, Douglas Ruden, Ana C. deCarvalho

## Abstract

Glioblastoma (GBM) tumors represents diverse genomic epigenomic, and transcriptional landscapes, with significant intratumoral heterogeneity that challenges standard of care treatments involving radiation (RT) and the DNA-alkylating agent temozolomide (TMZ). In this study, we employed targeted proteomics to assess the response of a genomically-diverse panel of GBM patient-derived cancer stem cells (CSCs) to astrocytic differentiation, growth factor withdrawal and traditional high fetal bovine serum culture. Our findings revealed a complex crosstalk and co-activation of key oncogenic signaling in CSCs and diverse patterns of response to these external stimuli. Using RNA sequencing and DNA methylation, we observed common adaptations in response to astrocytic differentiation of CSCs across genomically distinct models, including BMP-Smad pathway activation, reduced cholesterol biosynthesis, and upregulation of extracellular matrix components. Notably, we observed that these differentiated CSC progenies retained a subset of stemness genes and the activation of cell survival pathways. We also examined the impact of differentiation state and genomic background on GBM cell sensitivity and transcriptional response to TMZ and RT. Differentiation of CSCs increased resistance to TMZ but not to RT. While transcriptional responses to these treatments were predominantly regulated by p53 in wild-type p53 GBM cells, its transcriptional activity was modulated by the differentiation status and treatment modality. Both mutant and wild-type p53 models exhibited significant activation of a DNA-damage associated interferon response in CSCs and differentiated cells, suggesting this pathway may play a wider role in GBM response to TMZ and RT. Our integrative analysis of the impact of GBM cell developmental states, in the context of genomic and molecular diversity of patient-derived models, provides valuable insights for pre-clinical studies aimed at optimizing treatment strategies.
