## Supplementary material for "Impact of genomic background and developmental state on signaling pathways and response to therapy in glioblastoma patient-derived cells": S3 Table

### Sheet: S3_Table
Supplementary Table 3. Interferon signaling correlation group in glioblastoma (TCGA)
100 Genes with the highest expression correlation with OAS1 in the TCGA Pancancer GBM dataset, accessed on 01/19/24							INF associated pathway and gene signatures					DEG in response to RT or TMZ		DEG in response to differentiation state
Gene Symbol	Gene ID	Cytoband	Spearman's cor.	p-Value	q-Value		M5911 Hallmark IFN alpha response	M5913 Hallmark IFN gamma response	IRDS	IFN/STAT1 Survival		Upregulated	Downregulated	Up SDC	Down SDC
OAS1	4938	12q24.13					1	0	1	1		HF2303 SDC TMZ	0	0	0
OAS2	4939	12q24.13	0.891	4.86e-56	9.63e-52		0	1	0	0		HF2927 CSC RT	0	0	0
IFI6	2537	1p35.3	0.882	1.64e-53	1.62e-49		0	0	1	0		HF2927 CSC RT HF2927 CSC TMZ	0	HF2303	0
OASL	8638	12q24.31	0.858	1.43e-47	9.44e-44		1	1	1	0		HF2927 CSC TMZ HF2927 SDC TMZ	0	0	0
RSAD2	91543	2p25.2	0.85	9.41e-46	4.66e-42		1	1	0	0		HF2927 CSC TMZ HF2303 SDC TMZ	0	0	0
CMPK2	129607	2p25.2	0.844	1.07e-44	4.22e-41		1	1	0	0		HF2927 CSC TMZ	0	0	0
IFIT3	3437	10q23.31	0.841	4.72e-44	1.56e-40		1	1	1	1		0	0	HF2303	0
IFI35	3430	17q21.31	0.829	8.35e-42	2.26e-38		1	1	1	0		0	0	0	0
HERC6	55008	4q22.1	0.829	9.57e-42	2.26e-38		1	1	1	0		HF2927 CSC RT	0	0	0
MX1	4599	21q22.3	0.829	1.03e-41	2.26e-38		1	1	1	1		HF2927 CSC RT HF2927 CSC TMZ HF2303 CSC RT HF2303 SDC TMZ	0	HF2303	0
IFIT1	3434	10q23.31	0.827	1.99e-41	3.94e-38		0	1	1	1		0	0	0	0
IFI44L	10964	1p31.1	0.821	2.84e-40	5.11e-37		1	1	1	0		HF2927 CSC RT	0	0	0
SP110	3431	2q37.1	0.82	3.29e-40	5.44e-37		1	1	0	0		0	0	0	0
IFIH1	64135	2q24.2	0.813	5.43e-39	8.27e-36		1	1	0	0		0	0	0	0
ISG15	9636	1p36.33	0.806	7.32e-38	1.03e-34		1	1	1	0		HF2927 CSC TMZ		HF2303
RTP4	64108	3q27.3	0.799	1.11e-36	1.46e-33		1	1	0	0		0	0	0	0
BST2	684	19p13.11	0.796	2.49e-36	3.08e-33		1	1	1	0		0	0	HF2303	0
IFI44	10561	1p31.1	0.792	1.22e-35	1.42e-32		1	1	1	1		0	0	HF2303	0
IRF7	3665	11p15.5	0.783	1.97e-34	2.17e-31		1	1	1	0		0	0	0	0
EPSTI1	94240	13q14.11	0.78	5.95e-34	6.2e-31		1	1	0	0		HF2927 CSC TMZ
STAT1	6772	2q32.2	0.78	6.37e-34	6.31e-31		0	1	1	1		0	0	0	0
RIGI	23586	9p21.1	0.774	3.47e-33	3.27e-30		0	1	0	0		0	0	HF2303	0
PARP12	64761	7q34	0.765	5.82e-32	5.24e-29		1	1	0	0		0	0	0	0
PARP9	83666	3q21.1	0.76	2.47e-31	2.13e-28		1	0	0	0		0	0	0	0
IFI27	3429	14q32.12	0.753	1.41e-30	1.16e-27		1	1	1	0		0	0	0	0
ZBP1	81030	20q13.31	0.751	3.03e-30	2.4e-27		0	1	0	0		0	0	0	0
OAS3	4940	12q24.13	0.745	1.29e-29	9.84e-27		0	1	1	0		HF2303 SDC TMZ	0	0	0
TRIM21	6737	11p15.4	0.735	1.88e-28	1.38e-25		1	1	0	0		0	0	0	0
TRIM22	10346	11p15.4	0.733	3.13e-28	2.21e-25		0	0	0	0		HF2927 CSC RT HF2927 CSC TMZ HF2927 SDC TMZ	0	0	0
USP18	11274	22q11.2	0.73	6.03e-28	4.12e-25		1	1	1	1		0	0	0	0
ETV7	51513	6p21.31	0.73	6.8e-28	4.49e-25		0	0	0	0		0	0	0	0
DDX60	55601	4q32.3	0.729	9.54e-28	6.1e-25		1	1	1	0		0	0	0	0
BATF2	116071	11q13.1	0.724	3.14e-27	1.94e-24		1	1	0	0		0	0	0	0
DHX58	79132	17q21.2	0.714	3.4e-26	2.04e-23		1	1	0	0		HF2927 CSC TMZ	0	0	0
HERC5	51191	4q22.1	0.711	5.72e-26	3.33e-23		0	0	0	0		0	0	0	0
TRIM34	53840	11p15.4	0.699	9.36e-25	5.3e-22		0	0	0	0		0	0	0	0
IRF9	10379	14q12	0.699	9.66e-25	5.31e-22		1	1	0	0		0	0	HF2303	0
UBE2L6	9246	11q12.1	0.695	2.01e-24	1.08e-21		1	1	0	0		0	0	0	0
PSMB9	5698	6p21.32	0.69	6.54e-24	3.41e-21		1	1	0	0		0	0	0	0
MX2	4600	21q22.3	0.686	1.29e-23	6.54e-21		0	1	1	0		HF2927 CSC TMZ	0	0	0
XAF1	54739	17p13.2	0.685	1.74e-23	8.61e-21		0	1	0	0		0	0	0	0
GBP1P1	400759	1p22.2	0.683	2.47e-23	1.19e-20		0	0	0	0		0	0	0	0
TLR3	7098	4q35.1	0.677	9.07e-23	4.28e-20		0	0	0	0		0	0	0	0
CXCL10	3627	4q21.1	0.676	1.01e-22	4.67e-20		1	1	1	0		HF2927 CSC TMZ	0	0	0
NMI	9111	2q23.3	0.671	2.86e-22	1.29e-19		1	1	0	0		0	0	0	0
APOBEC3G	60489	22q13.1	0.659	2.96e-21	1.3e-18		0	0	0	0		0	0	0	0
LAP3	51056	4p15.32	0.658	3.07e-21	1.32e-18		1	1	0	0		0	0	0	0
GIMAP2	26157	7q36.1	0.65	1.4e-20	5.88e-18		0	0	0	0		0	HF2927 SDC TMZ	0	0
PSME2	5721	14q12	0.65	1.48e-20	6.1e-18		1	1	0	0		0	0	0	0
PSMB8	5696	6p21.32	0.65	1.52e-20	6.15e-18		1	1	0	0		0	0	0	0
DDX60L	91351	4q32.3	0.647	2.24e-20	8.88e-18		0	0	0	0		0	0	0	0
SP100	6672	2q37.1	0.645	3.41e-20	1.32e-17		0	0	0	0		0	0	0	0
IFIT2	3433	10q23.31	0.643	4.71e-20	1.79e-17		1	1	0	0		0	0	HF2303	0
PARP14	54625	3q21.1	0.641	6.71e-20	2.51e-17		1	1	0	0		0	0	0	0
PARP10	84875	8q24.3	0.64	7.62e-20	2.79e-17		0	0	0	0		0	0	0	0
IFITM1	8519	11p15.5	0.636	1.68e-19	6.05e-17		1	0	1	0		0	0	HF2303	0
PLSCR1	5359	3q24	0.633	2.88e-19	1.02e-16		1	1	1	0		0	0	HF2303	0
IRF1-AS1	441108	5q31.1	0.632	2.99e-19	1.03e-16		0	0	0	0		0	0	0	0
SAMD9L	219285	7q21.2	0.632	3.01e-19	1.03e-16		1	1	0	0		HF2303 SDC TMZ	0	0	0
UBA7	7318	3p21.31	0.631	4.03e-19	1.35e-16		1	0	0	0		0	0	0	0
B2M	567	15q21.1	0.629	5.04e-19	1.66e-16		1	1	0	0		0	0	0	0
PLAAT4	5920	11q12.3	0.628	6.74e-19	2.19e-16		0	0	0	0		0	0	HF2303	0
PSME1	5720	14q12	0.625	9.87e-19	3.15e-16		1	1	0	0		0	0	0	0
HLA-F	3134	6p22.1	0.623	1.38e-18	4.33e-16		0	0	0	0		0	0	0	0
CARD16	114769	11q22.3	0.621	1.96e-18	6.07e-16		0	0	0	0		0	0	0	0
CASP1	834	11q22.3	0.62	2.31e-18	6.96e-16		1	1	0	0		0	0	0	0
GCH1	2643	14q22.2	0.62	2.32e-18	6.96e-16		0	1	0	0		0	0	0	0
DTX3L	151636	3q21.1	0.619	2.82e-18	8.32e-16		0	0	0	0		0	0	0	0
SAMD9	54809	7q21.2	0.611	1.01e-17	2.93e-15		1	0	0	0		0	0	0	0
SHFL	55337	19p13.2	0.609	1.22e-17	3.51e-15		0	0	0	0		0	0	0	0
TAP1	6890	6p21.32	0.608	1.41e-17	3.98e-15		1	1	0	0		0	0	0	0
CXCL11	6373	4q21.1	0.608	1.58e-17	4.39e-15		1	1	0	0		0	0	0	0
HLA-C	3107	6p21.33	0.605	2.29e-17	6.3e-15		1	0	0	0		0	0	HF2303	0
BTN3A3	10384	6p22.2	0.599	5.69e-17	1.54e-14		0	0	0	0		0	0	0	0
UNC93B1	81622	11q13.2	0.599	6.06e-17	1.62e-14		0	0	0	0		0	0	0	0
SP140	11262	2q37.1	0.599	6.23e-17	1.64e-14		0	0	0	0		0	0	0	0
HLA-B	3106	6p21.33	0.598	7.31e-17	1.9e-14		0	1	1	0		0	HF2303 SDC RT	HF2303	0
GBP4	115361	1p22.2	0.597	7.52e-17	1.93e-14		1	1	0	0		0	0	0	0
GBP1	2633	1p22.2	0.597	8.01e-17	2.03e-14		0	0	0	0		0	0	0	0
HSH2D	84941	19p13.11	0.594	1.18e-16	2.96e-14		0	0	0	0		0	0	0	0
ACSL5	51703	10q25.2	0.592	1.65e-16	4.07e-14		0	0	0	0		HF2927 SDC TMZ	0	0	0
PDCD1LG2	80380	9p24.1	0.588	3.15e-16	7.7e-14		0	0	0	0		0	0	0	0
CD48	962	1q23.3	0.584	4.95e-16	1.2e-13		0	0	0	0		0	0	0	0
TAP2	6891	6p21.32	0.583	5.67e-16	1.35e-13		0	0	0	0		0	0	0	0
TNFSF10	8743	3q26	0.582	7.23e-16	1.7e-13		0	1	0	0		0	0	0	0
HLA-E	3133	6p22.1	0.581	7.76e-16	1.81e-13		0	0	0	0		HF2927 CSC RT	0	HF2303	0
HCP5	10866	6p21.33	0.58	9.17e-16	2.11e-13		0	0	0	0		0	0	0	0
APOBEC3H	164668	22q13.1	0.58	9.36e-16	2.13e-13		0	0	0	0		0	0	0	0
IRF2	3660	4q35.1	0.578	1.15e-15	2.58e-13		1	1	0	0		0	0	0	0
GBP5	115362	1p22.2	0.573	2.5e-15	5.57e-13		0	0	0	0		0	0	0	0
SIGLEC1	6614	20p13	0.57	3.41e-15	7.49e-13		0	0	0	0		0	0	0	0
ODF3B	440836	22q13.33	0.569	4.16e-15	9.05e-13		0	0	0	0		HF2927 SDC TMZ	0	0	0
APOL1	8542	22q12.3	0.568	4.69e-15	1.01e-12		0	0	0	0		0	0	0	0
APOL6	80830	22q12.3	0.568	5.01e-15	1.07e-12		0	1	0	0		0	0	0	0
APOL3	80833	22q12.3	0.567	5.37e-15	1.13e-12		0	0	0	0		0	0	0	0
LGALS9	3965	17q11.2	0.566	6.34e-15	1.32e-12		0	0	0	0		0	0	0	0
STAP1	26228	4q13.2	0.563	8.74e-15	1.8e-12		0	0	0	0		0	0	0	0
BTN3A1	11119	6p22.2	0.562	1.06e-14	2.16e-12		0	0	0	0		0	0	0	0
IDO1	3620	8p11.21	0.558	1.84e-14	3.73e-12		0	1	0	0		0	0	0	0
LGALS3BP	3959	17q25	0.557	2.09e-14	4.19e-12		1	1	1	0		0	0	HF2303	0
